# *OsPSTOL* but not *TaPSTOL* can play a role in nutrient use efficiency and works through conserved pathways in both wheat and rice

**DOI:** 10.1101/2022.11.02.514825

**Authors:** Matthew Milner, Sarah Bowden, Melanie Craze, Emma J. Wallington

## Abstract

There is a large demand to reduce inputs for current crop production, particularly phosphate and nitrogen inputs which are the two most frequently added supplements to agricultural production. Gene characterization is often limited to the native species from which it was identified, but may offer benefits to other species. To understand if *OsPSTOL*, a gene identified from rice which improves tolerance to low P growth conditions, might improve performance and provide the same benefit in wheat, *OsPSTOL* was transformed into wheat and expressed from a constitutive promoter. The ability of *OsPSTOL* to improve nutrient acquisition under low phosphate or low nitrogen was evaluated. Here we show that *OsPSTOL* works through a conserved pathway in wheat and rice to improve yields under both low phosphate and low nitrogen. This increase is yield is mainly driven by improved uptake from the soil driving increased biomass and ultimately increased seed number, but does not change the concentration of N in the straw or grain. Overexpression of *OsPSTOL* in wheat modifies N regulated genes to aid in this uptake whereas the putative homolog *TaPSTOL* does not suggesting that expression of *OsPSTOL* in wheat can help to improve yields under low input agriculture.
