## Supplementary material for "*OsPSTOL* but not *TaPSTOL* can play a role in nutrient use efficiency and works through conserved pathways in both wheat and rice": Suppl table 1

### Sheet: Sheet1
Suppl Table 1. Primers used in this study
Primer Name	Sequence 5'-3'	Reference
OsPSTOL F	CTGCCTGATGGCCGTGAG
OsPSTOL R	GGCAGATCCATACTGCCTGG
Ubi F	CCTTCACTTGGTTCTCCGTCT	Van Riet et al., 2006
Ubi R	AACGACCAGGACGACAGACACA	Van Riet et al., 2006
TaPSTOL-Q-F	ATGACCAGCTCTTTTGCTCACAAGC	Milner et al., 2018
TaPSTOL-Q-R	TACTCGAGGCCTCGAGCAAT	Milner et al., 2018
TaNPF7.1_F	CTACAAGACCTGCGCCATCTTC	Buchner and Hawkesford, 2014
TaNPF7.1_R	GATGAGGTATAGCCGCGAGGAG	Buchner and Hawkesford, 2014
TaGDH2 F	AGGATGGGAGCATTCACCTTGG	Buchner and Hawkesford, 2014
TaGDH2 R	GGATATAAGAACTKTCATCCACCACG	Buchner and Hawkesford, 2014
TaNRT2.1 F	GCCGCTTGTCTTCCACGCA	Taulemesse et al., 2015
TaNRT2.1 R	GTCCTTGGCCATGTCTCCCTTCT	Taulemesse et al., 2015
TaNRT1 F	CATGAAGGCTGGCTCTGGGGT	Taulemesse et al., 2015
TaNRT1 R	GAGCTGAGGAATCACATGGCAAAAC	Taulemesse et al., 2015
GamyB1F	GATCCGAATAGCTGGCTCAAGTAT	Milner et al., 2018
GamyB2R	GGAGACTGCAGGTAGGGATCAAC	Milner et al., 2018
GamyB1P	[Joe]CGTGGCTCCTGCGATGCAGC[TAMRA]	Milner et al., 2018
Npt2B2F	CTCCTGCCGAGAAAGTATCCA	Milner et al., 2018
Npt2B4R	GCCGGATCAAGCGTATGC	Milner et al., 2018
Npt2B2P	[FAM]TGGCTGATGCAATGCGGCG[TAMRA]	Milner et al., 2018
